# Morphogenic, molecular, and cellular adaptations for unidirectional airflow in the chicken lung

**DOI:** 10.1101/2024.08.20.608866

**Authors:** Kamryn N Gerner-Mauro, Lisandra Vila Ellis, Guolun Wang, Richa Nayak, Peter Y Lwigale, Ross A Poché, Jichao Chen

## Abstract

Unidirectional airflow in the avian lung enables gas exchange during both inhalation and exhalation. The underlying developmental process and how it deviates from that of the bidirectional mammalian lung are poorly understood. Sampling key developmental stages with multiscale 3D imaging and single-cell transcriptomics, we delineate morphogenic, molecular, and cellular features that accommodate the unidirectional airflow in the chicken lung. Primary termini of hyper-elongated branches are eliminated via proximal-short and distal-long fusions, forming parabronchi. Neoform termini extend radially through parabronchial smooth muscle to form gas-exchanging alveoli. Supporting this radial alveologenesis, branch stalks halt their proximalization, defined by SOX9-SOX2 transition, and become SOX9^low^ parabronchi. Primary and secondary vascular plexi interface with primary and neoform termini, respectively. Single-cell and Stereo-seq spatial transcriptomics reveal a third, chicken-specific alveolar cell type expressing KRT14, hereby named luminal cells. Luminal, alveolar type 2, and alveolar type 1 cells sequentially occupy concentric zones radiating from the parabronchial lumen. Our study explores the evolutionary space of lung diversification and lays the foundation for functional analysis of species-specific genetic determinants.
