## Supplemental Table 1 for "Morphogenic, molecular, and cellular adaptations for unidirectional airflow in the chicken lung"

### Sheet: E10 primary termini
sample	length (um)		sample	average
e10 lung 1	106.006		e10 lung 1	112.931
e10 lung 1	72.316		e10 lung 2	135.738
e10 lung 1	50.508		e10 lung 3	125.602
e10 lung 1	109.031		total:	124.757
e10 lung 1	124.232
e10 lung 1	94.559		standard deviation:	30.3711
e10 lung 1	147.254
e10 lung 1	183.851
e10 lung 1	128.621
e10 lung 2	185.311
e10 lung 2	157.017
e10 lung 2	109.322
e10 lung 2	112.535
e10 lung 2	134.219
e10 lung 2	118.741
e10 lung 2	148.055
e10 lung 2	155.674
e10 lung 2	100.77
e10 lung 3	107.088
e10 lung 3	124.021
e10 lung 3	125.857
e10 lung 3	163.901
e10 lung 3	148.434
e10 lung 3	135.139
e10 lung 3	124.021
e10 lung 3	110.384
e10 lung 3	91.575

### Sheet: Fig. 2A
sample	length (um)		sample	average
region1-lung 1	207.123		region1-lung 1	180.602
region1-lung 1	235.004		region1-lung 2	194.81
region1-lung 1	208.033		region1-lung 3	172.918
region1-lung 1	184.788		region2-lung1	117.979
region1-lung 1	163.595		region2-lung2	140.771
region1-lung 1	154.335		region2-lung3	131.666
region1-lung 1	190.783		region3-lung1	31.5213
region1-lung 1	127.216		region3-lung2	35.2081
region1-lung 1	154.539		region3-lung3	36.3675
region 1-lung 2	224.117
region 1-lung 2	189.93
region 1-lung 2	197.807
region 1-lung 2	223.823
region 1-lung 2	188.337
region 1-lung 2	214.696
region 1-lung 2	196.507
region 1-lung 2	141.054
region 1-lung 2	177.021
region1-lung 3	164.513
region1-lung 3	176.981
region1-lung 3	194.513
region1-lung 3	160.595
region1-lung 3	156.591
region1-lung 3	106.438
region1-lung 3	143.512
region1-lung 3	238.886
region1-lung 3	205.832
region 2-lung 1	152.073
region 2-lung 1	184.467
region 2-lung 1	70.403
region 2-lung 1	144.452
region 2-lung 1	96.752
region 2-lung 1	58.778
region 2-lung 1	90.724
region 2-lung 1	129.846
region 2-lung 1	134.318
region 2-lung 2	108.904
region 2-lung 2	125.281
region 2-lung 2	159.926
region 2-lung 2	167.342
region 2-lung 2	131.03
region 2-lung 2	169.337
region 2-lung 2	149.443
region 2-lung 2	134.404
region 2-lung 2	121.268
region 2-lung 3	150.88
region 2-lung 3	161.344
region 2-lung 3	90.711
region 2-lung 3	174.44
region 2-lung 3	98.996
region 2-lung 3	142.01
region 2-lung 3	147.283
region 2-lung 3	120.216
region 2-lung 3	99.113
region 3-lung 1	43.298
region 3-lung 1	35.834
region 3-lung 1	24.038
region 3-lung 1	27.987
region 3-lung 1	37.412
region 3-lung 1	45.609
region 3-lung 1	30.826
region 3-lung 1	16.025
region 3-lung 1	22.663
region 3-lung 2	47.624
region 3-lung 2	49.556
region 3-lung 2	62.511
region 3-lung 2	29.07
region 3-lung 2	19.566
region 3-lung 2	12.019
region 3-lung 2	24.778
region 3-lung 2	27.67
region 3-lung 2	44.079
region 3-lung 3	41.981
region 3-lung 3	26.442
region 3-lung 3	25.89
region 3-lung 3	72.275
region 3-lung 3	16.125
region 3-lung 3	35.492

### Sheet: Fig. 2E
sample	neoform termini length (um)			sample	average
E12-lung1	35.5805			E12-lung1	21.1401
E12-lung1	30.9555			E12-lung2	16.7149
E12-lung1	20.7938			E12-lung3	15.8819
E12-lung1	19.5769			E14-lung1	21.9722
E12-lung1	19.6206			E14-lung2	19.7611
E12-lung1	19.1296			E14-lung3	23.0338
E12-lung1	18.3767			E14-lung4	20.0032
E12-lung1	29.9559			E16-lung1	83.4413
E12-lung1	16.5133			E16-lung2	83.0503
E12-lung1	16.6344			E16-lung3	70.1143
E12-lung1	26.607			E16-lung4	82.0097
E12-lung1	20.7804			E16-lung5	66.8996
E12-lung1	22.0171			E18-lung1	78.5637
E12-lung1	14.7064			E18-lung2	74.2367
E12-lung1	15.56			E18-lung3	63.6394
E12-lung1	16.5114
E12-lung1	16.0618
E12-lung2	17.4538
E12-lung2	17.9397
E12-lung2	9.93925
E12-lung2	13.9399
E12-lung2	20.3606
E12-lung2	20.5629
E12-lung2	19.6353
E12-lung2	23.2846
E12-lung2	24.0777
E12-lung2	18.8051
E12-lung2	15.4481
E12-lung2	16.1115
E12-lung2	10.7837
E12-lung2	14.4091
E12-lung2	15.7702
E12-lung2	16.0529
E12-lung2	11.7411
E12-lung2	8.91341
E12-lung2	9.56532
E12-lung2	11.4058
E12-lung2	12.6688
E12-lung2	18.587
E12-lung2	19.703
E12-lung2	17.5359
E12-lung2	16.8221
E12-lung2	21.009
E12-lung2	19.6086
E12-lung2	18.0556
E12-lung2	18.3741
E12-lung2	20.7176
E12-lung2	21.4312
E12-lung2	15.1584
E12-lung2	16.7101
E12-lung2	15.2537
E12-lung2	17.1868
E12-lung3	15.0589
E12-lung3	12.3849
E12-lung3	14.842
E12-lung3	9.46087
E12-lung3	13.1496
E12-lung3	11.9651
E12-lung3	12.0558
E12-lung3	20.2163
E12-lung3	14.555
E12-lung3	12.2588
E12-lung3	19.7297
E12-lung3	17.5473
E12-lung3	18.4939
E12-lung3	27.0911
E12-lung3	15.1453
E12-lung3	21.0095
E12-lung3	15.0286
E14-lung1	26.5523
E14-lung1	20.3182
E14-lung1	18.6572
E14-lung1	22.8267
E14-lung1	18.6131
E14-lung1	27.0081
E14-lung1	22.5901
E14-lung1	32.553
E14-lung1	26.1687
E14-lung1	22.3793
E14-lung1	25.8038
E14-lung1	22.2745
E14-lung1	17.3692
E14-lung1	24.8095
E14-lung1	25.1336
E14-lung1	17.4381
E14-lung1	22.4469
E14-lung1	19.9032
E14-lung1	15.0862
E14-lung1	25.3689
E14-lung1	21.5268
E14-lung1	14.79
E14-lung1	18.4801
E14-lung1	21.1506
E14-lung1	22.4723
E14-lung1	19.5572
E14-lung2	14.4
E14-lung2	12.612
E14-lung2	14.067
E14-lung2	18.0264
E14-lung2	19.9413
E14-lung2	32.2878
E14-lung2	23.2031
E14-lung2	22.4469
E14-lung2	15.3273
E14-lung2	21.7867
E14-lung2	23.0473
E14-lung2	19.8651
E14-lung2	17.8218
E14-lung2	23.5144
E14-lung2	23.3741
E14-lung2	18.6572
E14-lung2	16.3608
E14-lung2	20.6178
E14-lung2	21.7373
E14-lung2	16.1272
E14-lung3	28.2012
E14-lung3	22.6041
E14-lung3	20.3399
E14-lung3	13.3142
E14-lung3	19.2738
E14-lung3	13.2333
E14-lung3	21.6001
E14-lung3	15.128
E14-lung3	16.8481
E14-lung3	16.7729
E14-lung3	21.412
E14-lung3	17.8679
E14-lung3	30.0989
E14-lung3	28.4933
E14-lung3	39.1546
E14-lung3	23.6965
E14-lung3	46.553
E14-lung3	30.0569
E14-lung3	25.269
E14-lung3	19.9444
E14-lung3	24.8527
E14-lung3	15.7825
E14-lung3	16.1115
E14-lung3	22.3311
E14-lung3	27.6625
E14-lung3	22.2773
E14-lung4	17.4952
E14-lung4	12.3811
E14-lung4	11.4269
E14-lung4	17.833
E14-lung4	16.6427
E14-lung4	16.302
E14-lung4	24.6719
E14-lung4	30.6307
E14-lung4	21.152
E14-lung4	25.9192
E14-lung4	36.4735
E14-lung4	24.3222
E14-lung4	23.9865
E14-lung4	13.155
E14-lung4	18.9313
E14-lung4	21.9336
E14-lung4	23.2517
E14-lung4	24.729
E14-lung4	23.9061
E14-lung4	24.3211
E14-lung4	8.02894
E14-lung4	13.3585
E14-lung4	14.5954
E14-lung4	11.87
E14-lung4	16.05
E14-lung4	29.2438
E14-lung4	21.2397
E14-lung4	15.0819
E14-lung4	17.2904
E14-lung4	23.873
E16-lung1	92.9276
E16-lung1	77.7836
E16-lung1	93.5374
E16-lung1	91.3827
E16-lung1	47.1226
E16-lung1	47.1955
E16-lung1	85.5394
E16-lung1	104.132
E16-lung1	102.113
E16-lung1	92.5904
E16-lung1	95.4699
E16-lung1	117.835
E16-lung1	83.5908
E16-lung1	130.028
E16-lung1	155.233
E16-lung1	110.304
E16-lung1	102.016
E16-lung1	91.7853
E16-lung1	84.8233
E16-lung1	82.6711
E16-lung1	68.246
E16-lung1	86.1462
E16-lung1	70.9563
E16-lung1	78.4212
E16-lung1	73.77
E16-lung1	75.9858
E16-lung1	72.9124
E16-lung1	43.9813
E16-lung1	46.8907
E16-lung1	69.8181
E16-lung1	85.719
E16-lung1	87.5475
E16-lung1	78.9054
E16-lung1	83.2273
E16-lung1	73.9019
E16-lung1	72.8551
E16-lung1	76.6342
E16-lung1	73.908
E16-lung1	78.1431
E16-lung1	69.769
E16-lung1	65.2737
E16-lung2	80.2281
E16-lung2	91.4183
E16-lung2	87.5054
E16-lung2	89.7876
E16-lung2	101.681
E16-lung2	109.373
E16-lung2	108.874
E16-lung2	109.958
E16-lung2	58.3873
E16-lung2	55.373
E16-lung2	63.6138
E16-lung2	64.3401
E16-lung2	74.4607
E16-lung2	61.2482
E16-lung2	87.1123
E16-lung2	70.323
E16-lung2	80.2084
E16-lung2	80.1067
E16-lung2	64.5715
E16-lung2	65.7244
E16-lung2	75.9486
E16-lung2	86.4362
E16-lung2	71.7188
E16-lung2	71.107
E16-lung2	64.3607
E16-lung2	74.6862
E16-lung2	80.7301
E16-lung2	74.7277
E16-lung2	76.3347
E16-lung2	83.2439
E16-lung2	69.8575
E16-lung2	77.5344
E16-lung2	120.383
E16-lung2	113.963
E16-lung2	75.6023
E16-lung2	81.7704
E16-lung2	78.5575
E16-lung2	78.6645
E16-lung2	57.3362
E16-lung2	80.0063
E16-lung2	79.292
E16-lung2	78.1072
E16-lung2	100.212
E16-lung2	102.352
E16-lung2	115.707
E16-lung2	116.72
E16-lung2	107.429
E16-lung2	81.9002
E16-lung2	73.2926
E16-lung2	93.9906
E16-lung2	98.8376
E16-lung2	71.4289
E16-lung2	85.134
E16-lung3	84.1323
E16-lung3	80.4949
E16-lung3	77.5835
E16-lung3	71.56
E16-lung3	75.1773
E16-lung3	63.2621
E16-lung3	56.324
E16-lung3	62.5586
E16-lung3	53.0143
E16-lung3	67.7078
E16-lung3	70.3967
E16-lung3	66.2343
E16-lung3	76.4267
E16-lung3	65.7841
E16-lung3	89.2397
E16-lung3	77.2405
E16-lung3	56.8691
E16-lung3	68.0506
E16-lung4	134.905
E16-lung4	91.3979
E16-lung4	89.7478
E16-lung4	96.9516
E16-lung4	88.7989
E16-lung4	81.8579
E16-lung4	82.7994
E16-lung4	74.3991
E16-lung4	123.11
E16-lung4	94.9386
E16-lung4	95.9831
E16-lung4	84.0594
E16-lung4	92.9122
E16-lung4	84.0663
E16-lung4	72.3693
E16-lung4	66.3906
E16-lung4	75.7953
E16-lung4	88.3302
E16-lung4	82.6162
E16-lung4	91.3453
E16-lung4	90.7489
E16-lung4	73.4352
E16-lung4	84.0524
E16-lung4	74.3819
E16-lung4	69.7829
E16-lung4	87.3407
E16-lung4	77.8864
E16-lung4	79.4374
E16-lung4	60.4642
E16-lung4	81.1
E16-lung4	79.4405
E16-lung4	89.5746
E16-lung4	85.028
E16-lung4	87.5952
E16-lung4	90.7105
E16-lung4	80.4789
E16-lung4	60.145
E16-lung4	55.5774
E16-lung4	69.0628
E16-lung4	78.5342
E16-lung4	85.185
E16-lung4	104.202
E16-lung4	100.155
E16-lung4	89.8372
E16-lung4	76.9693
E16-lung4	52.5309
E16-lung4	48.4465
E16-lung4	48.1752
E16-lung4	66.2087
E16-lung4	70.5842
E16-lung4	87.3295
E16-lung4	75.0025
E16-lung4	83.6768
E16-lung4	77.8235
E16-lung4	84.8633
E16-lung4	83.9065
E16-lung4	92.103
E16-lung5	57.5229
E16-lung5	69.8049
E16-lung5	77.0752
E16-lung5	68.8158
E16-lung5	60.5524
E16-lung5	75.3772
E16-lung5	56.8779
E16-lung5	58.8423
E16-lung5	75.2812
E16-lung5	81.7142
E16-lung5	75.7091
E16-lung5	80.3884
E16-lung5	73.7454
E16-lung5	74.9474
E16-lung5	80.1815
E16-lung5	74.2327
E16-lung5	64.1868
E16-lung5	80.5329
E16-lung5	84.5619
E16-lung5	82.856
E16-lung5	89.3764
E16-lung5	76.1746
E16-lung5	65.9446
E16-lung5	53.6231
E16-lung5	43.2136
E16-lung5	68.0386
E16-lung5	58.8785
E16-lung5	86.2843
E16-lung5	64.0255
E16-lung5	68.4703
E16-lung5	79.5131
E16-lung5	49.4713
E16-lung5	52.1161
E16-lung5	58.534
E16-lung5	59.5171
E16-lung5	56.2748
E16-lung5	47.8662
E16-lung5	44.9075
E16-lung5	41.3976
E16-lung5	59.15
E18-lung1	89.9458
E18-lung1	100.852
E18-lung1	79.3897
E18-lung1	76.6545
E18-lung1	79.6928
E18-lung1	69.208
E18-lung1	73.5797
E18-lung1	86.8994
E18-lung1	85.7246
E18-lung1	87.2827
E18-lung1	86.5349
E18-lung1	91.0414
E18-lung1	72.313
E18-lung1	72.4466
E18-lung1	71.0643
E18-lung1	82.6278
E18-lung1	101.247
E18-lung1	70.1835
E18-lung1	65.243
E18-lung1	86.786
E18-lung1	69.1244
E18-lung1	87.9279
E18-lung1	85.8063
E18-lung1	83.8653
E18-lung1	101.698
E18-lung1	70.4557
E18-lung1	86.4665
E18-lung1	63.6012
E18-lung1	44.0872
E18-lung1	39.9017
E18-lung1	73.8822
E18-lung1	84.0473
E18-lung1	67.2651
E18-lung1	70.544
E18-lung1	83.516
E18-lung1	87.3889
E18-lung2	57.7783
E18-lung2	72.9135
E18-lung2	55.8021
E18-lung2	63.3872
E18-lung2	61.2138
E18-lung2	55.0644
E18-lung2	63.8714
E18-lung2	60.5968
E18-lung2	95.8647
E18-lung2	86.239
E18-lung2	83.1865
E18-lung2	98.3182
E18-lung2	87.684
E18-lung2	79.9436
E18-lung2	91.6865
E18-lung3	62.7827
E18-lung3	59.7042
E18-lung3	63.5309
E18-lung3	68.4074
E18-lung3	67.8073
E18-lung3	55.4845
E18-lung3	64.9337
E18-lung3	48.5385
E18-lung3	62.0229
E18-lung3	65.9661
E18-lung3	66.2354
E18-lung3	71.0612
E18-lung3	58.3871
E18-lung3	56.129
E18-lung3	62.9445
E18-lung3	43.3805
E18-lung3	61.9384
E18-lung3	67.8133
E18-lung3	69.654
E18-lung3	60.618
E18-lung3	45.474
E18-lung3	63.1451
E18-lung3	66.4792
E18-lung3	74.1063
E18-lung3	77.2344
E18-lung3	66.1302
E18-lung3	57.0678
E18-lung3	60.5596
E18-lung3	75.5005
E18-lung3	69.0077
E18-lung3	77.6977
E18-lung3	52.4475
E18-lung3	68.9964
E18-lung3	69.9537
E18-lung3	66.2378
