## Supplemental Table 3 for "Morphogenic, molecular, and cellular adaptations for unidirectional airflow in the chicken lung"

### Sheet: sc-top20
AT1	AT2	Luminal	Endothelial	Fibroblast	Pericyte	Megakaryocyte	Leukocyte	Smooth muscle	Erythrocyte
AGRN	ANPEP	ANXA1	ACE	TENM4	CACNA1C	ADCY1	RNASE6	SYNPO2	HBBA
SYNE2	PDIA4	ANXA2	ADGRF5	ENSGALG00010009403	TRPC6	HPSE	C1QB	LMOD1	HBA1
B3GAT2	CYP51A1	CALM2	PTPRB	LOX	SPRY3	GP9	MPEG1	CRISPLD2	RHAG
BASP1	EXFABP	CLDN1	GPR182	ENSGALG00010019604	ADIPOQ	RGS18	AVD	TPM2	HBAD
TMEM64	FASN	CLIC3	ZNF366	COL1A2	CSPG4	CSTA	SPI1	SMTN	HBE1
CCDC80	FKBP11	TPPP3	SOX18	EYA4	EGFLAM	HTR2A	RSFR	ACTG2	CA13
CLDN18	GMNN	IFI27L2	ARHGEF9	PDGFRA	SPERT	F2RL3	CD74	ADIPOQ	ENSGALG00010001729
CTSV	SPINK5	KRT14	ADGRL4	ENSGALG00010026410	CNTN4	TREMB1	C1QC	MYH11	SUSD3
DAAM1	SPINK7	KRT24	ADCY8	VEGFD	COLEC10	ENSGALG00010027708	CSF1R	CDH13	RFESD
MARCKS	HSPA5	KRT7	VWF	COL1A1	MAP2	DDC	ENSGALG00010010874	DES	WBP4
PPFIBP1	LAMP3	MMP13	CDH5	SLC15A2	KCNK4	IFI6	RGS1	ACTA2	CA2
EMP1	LPCAT1	NET1	CA4	OGN	ENSGALG00010011284	CD200R1A	LAPTM5	CACNA1C	H1F0
FMO3	LYG2	NT5C3A	EMCN	APOA1	GUCY1A1	SERPINB11	BLB2	ARMC9	IFI27L2
GREM2	MANF	S100A10	PODXL	FREM1	PDE3A	ENSGALG00010014318	ENSGALG00010004852	RBPMS2	TFRC
SIPA1L2	METRNL	UPK1B	APLNR	LUM	GFRA1	ENSGALG00010019947	BLB1	CLEC3B	RBM38
LGALS3	MSMO1	SAMHD1	SHE	FBLN1	EDNRA	ENSGALG00010027718	LY86	MUSTN1	BPGM
ND3	TMEM243	SFTPA1	RASGRP3	MGP	GUCY1A2	ENSGALG00010024177	ARHGAP15	CDH4	SLC43A3
PABPC1	PDIA2	SFTPA2	EDNRB	MMP2	SPOCK1	ENSGALG00010011674	ENSGALG00010012436	MYLK	ARRDC2
PHLDB2	SERPINF1	TALDO1	MC5R	ZNF385D	ADAMTS12	TRPC3	LCP1	HSPB1	SOX6
PNRC1	SOD3	TMSB15B	APOLD1	COL3A1	DACH2	TBXAS1	ENSGALG00010029417	PDLIM7	ADAL

### Sheet: spatial
Spatial-17	Spatial-18	Spatial-19
CD24	PRNP	VCL
CLDN1	SLIT1	NPC2
MGST1	MBP	ATP2A2
F3	CADM3	CSPG4
PSCA	MAP1B	SMTN
SPINK5	YWHAG	CXCL12
PRDX6	DPYSL2	MAPRE2
TUBB4B	STMN1	TUBB6
	IFITM5	ANGPTL2
	TUBA1A	OGN
	OLFML2A	LSP1P1
	PMP22	ARL6IP5
	ENSGALG00010024682	PLOD2
		ELOVL5
		MAP3K20
		MICAL2
		CRTAP
		CHSY1
		COL18A1
		TMEM43
